# CTCF orchestrates long-range cohesin-driven V(D)J recombinational scanning

**DOI:** 10.1101/2020.01.01.891473

**Authors:** Zhaoqing Ba, Jiangman Lou, Edward W. Dring, Adam Yongxin Ye, Sherry G. Lin, Suvi Jain, Kyong-Rim Kieffer-Kwon, Rafael Casellas, Frederick W. Alt

## Abstract

RAG endonuclease initiates V(D)J recombination in progenitor (pro)-B cells^1^. Upon binding a recombination center (RC)-based J_H_, RAG scans upstream chromatin via loop extrusion, potentially mediated by cohesin^2–10^, to locate Ds and assemble a DJ_H_-based RC^11^. CTCF looping factor-bound elements (CBEs) within IGCR1 upstream of Ds impede RAG-scanning^12–15^; but their inactivation allows scanning to proximal V_H_s where additional CBEs activate rearrangement and impede scanning any further upstream^15, 16^. Distal V_H_ utilization is thought to involve diffusional RC access following large-scale *Igh* locus contraction^17–23^. Here, we test the potential of linear RAG-scanning to mediate distal V_H_ usage in G1-arrested, *v-Abl-*pro-B cell lines^24, 25^, which undergo robust D-to-J_H_ but little V_H_-to-DJ_H_ rearrangements, presumably due to lack of locus contraction^11, 15^. Through an auxin-inducible approach^26, 27^, we degrade the cohesin-component Rad21^4, 7, 27^ or CTCF^7, 9^ in these G1-arrested lines, which maintain substantial viability throughout four-day experiments. Rad21 degradation eliminated all V(D)J recombination and RAG-scanning-associated interactions, except RC-located DQ52-to-J_H_ joining in which synapsis occurs by diffusion^11^. Remarkably, while CTCF degradation suppressed most CBE-based chromatin interactions, it promoted robust RC interactions with, and robust V_H_-to-DJ_H_ joining of, distal V_H_s, with patterns similar to those of “locus-contracted” primary pro-B cells. Thus, down-modulation of CTCF-bound scanning-impediment activity promotes cohesin-driven RAG-scanning across the 2.7Mb *Igh* locus.
