## Supplementary Tables 1-3 for "CTCF orchestrates long-range cohesin-driven V(D)J recombinational scanning"

### Sheet: Table 1
Supplementary Table 1. Relative utilization of IgH V and D segments on IGCR1-intact or IGCR1-deleted alleles in RAG2-complemented G1-arrested Rad21-degron v-Abl cells without (NT) or with (IAA) IAA treatment from >3 experimental repeats (see text)
	Rad21-degron v-Abl cells_NT (sum of both alleles, n=3)			Rad21-degron v-Abl cells_IAA (sum of both alleles, n=3)			IGCR1-deleted allele of Rad21-degron v-Abl cells_NT (n=4)			IGCR1-deleted allele of Rad21-degron v-Abl cells_IAA (n=4)
	Average	s.d.		Average	s.d.		Average	s.d.		Average	s.d.
Ighv1-86P	0	0		0	0		0	0		0	0
Ighv1-85	0	0		0	0		0	0		0	0
Ighv1-84	0.141161	0.244499		0	0		0.174143	0.301624		0	0
Ighv1-83P	0.276937	0.479669		0	0		0	0		0	0
Ighv1-82	0.117652	0.203779		0	0		0	0		0	0
Ighv1-81	0	0		0	0		0	0		0	0
Ighv1-80	0.276937	0.479669		0	0		0	0		0	0
Ighv1-79P	0	0		0	0		0	0		0	0
Ighv1-78	0.256128	0.224002		0	0		0	0		0	0
Ighv1-77	0.141161	0.244499		0	0		0	0		0	0
Ighv8-16P	0	0		0	0		0	0		0	0
Ighv1-76	0.276937	0.479669		0	0		0	0		0	0
Ighv8-15P	0	0		0	0		0	0		0	0
Ighv1-75	0	0		0	0		0	0		0	0
Ighv8-14P	0	0		0	0		0	0		0	0
Ighv1-74	0.113184	0.196041		0	0		0	0		0	0
Ighv1-73P	0	0		0	0		0	0		0	0
Ighv8-13	0	0		0	0		0	0		0	0
Ighv1-72	0	0		0	0		0	0		0	0
Ighv1-71	0	0		0	0		0	0		0	0
Ighv1-70P	0.113184	0.196041		0	0		0	0		0	0
Ighv8-12	2.54157	1.00946		0	0		0.585269	0.30106		0	0
Ighv1-69	0.138477	0.239849		0	0		0	0		0	0
Ighv1-68P	0	0		0	0		0	0		0	0
Ighv1-67	1.20172	0.753198		0	0		0	0		0	0
Ighv1-66	0.135776	0.235171		0	0		0	0		0	0
Ighv8-11	0.930355	0.287413		0	0		0.101421	0.175666		0	0
Ighv1-65P	0	0		0	0		0	0		0	0
Ighv8-10P	0	0		0	0		0	0		0	0
Ighv1-64	0.781493	0.430832		0	0		0	0		0	0
Ighv1-63	0	0		0	0		0	0		0	0
Ighv8-9	0	0		0	0		0	0		0	0
Ighv1-62-3	0.138477	0.239849		0	0		0	0		0	0
Ighv1-62-2	0	0		0	0		0	0		0	0
Ighv1-62-1	0	0		0	0		0	0		0	0
Ighv1-62P	0.117652	0.203779		0	0		0	0		0	0
Ighv1-61	0.117652	0.203779		0	0		0	0		0	0
Ighv1-60P	0	0		0	0		0	0		0	0
Ighv1-59	0.528614	0.644296		0	0		0	0		0	0
Ighv1-58	0	0		0	0		0	0		0	0
Ighv8-8	0.117652	0.203779		0	0		0	0		0	0
Ighv1-57P	0	0		0	0		0	0		0	0
Ighv8-7P	1.08786	1.23098		0	0		0	0		0	0
Ighv1-56	0.141161	0.244499		0	0		0	0		0	0
Ighv1-55	0.874385	0.760792		0	0		0.202842	0.351333		0.311969	0.540346
Ighv1-54	0.251661	0.221222		0	0		0.101421	0.175666		0	0
Ighv8-6	0	0		0	0		0	0		0	0
Ighv1-53	0.141161	0.244499		0	0		0	0		0	0
Ighv1-52	0	0		0	0		0	0		0	0
Ighv1-51P	0	0		0	0		0	0		0	0
Ighv1-50	0	0		0	0		0	0		0	0
Ighv8-5	0	0		0	0		0	0		0	0
Ighv1-49	0	0		0	0		0	0		0	0
Ighv1-48P	0	0		0	0		0	0		0	0
Ighv8-4	0.339552	0.588122		0	0		0	0		0	0
Ighv8-3P	0	0		0	0		0	0		0	0
Ighv1-47	1.98754	1.17249		0	0		0.275564	0.262394		0	0
Ighv1-46P	0	0		0	0		0	0		0	0
Ighv1-45P	0	0		0	0		0	0		0	0
Ighv1-44P	0	0		0	0		0	0		0	0
Ighv1-43	0	0		0	0		0	0		0	0
Ighv1-42	0	0		0	0		0	0		0	0
Ighv1-41P	0	0		0	0		0	0		0	0
Ighv1-40P	0.274252	0.237544		0	0		0	0		0	0
Ighv1-39	0.390454	0.0325285		0	0		0	0		0	0
Ighv1-38P	0	0		0	0		0	0		0	0
Ighv1-37	0	0		0	0		0	0		0	0
Ighv1-36	0	0		0	0		0	0		0	0
Ighv1-35P	0	0		0	0		0	0		0	0
Ighv1-34	0.113184	0.196041		0	0		0	0		0.155985	0.270173
Ighv1-33P	0.251661	0.221222		0	0		0	0		0	0
Ighv1-32P	0	0		0	0		0	0		0	0
Ighv1-31	0	0		0	0		0	0		0	0
Ighv1-30P	0	0		0	0		0	0		0	0
Ighv1-29P	0	0		0	0		0	0		0	0
Ighv1-28P	0	0		0	0		0	0		0	0
Ighv1-27P	0.509356	0.444928		0	0		0	0		0	0
Ighv1-26	0	0		0	0		0	0		0.467954	0.81052
Ighv1-25P	0	0		0	0		0	0		0	0
Ighv1-24	0	0		0	0		0	0		0	0
Ighv1-23	0	0		0	0		0	0		0	0
Ighv1-22	0	0		0	0		0	0		0	0
Ighv1-21P	0	0		0	0		0	0		0	0
Ighv1-21-1P	0	0		0	0		0	0		0	0
Ighv1-20	0.141161	0.244499		0	0		0	0		0	0
Ighv1-19	0	0		0	0		0	0		0	0
Ighv1-19-1P	0	0		0	0		0	0		0	0
Ighv1-18	0	0		0	0		0	0		0	0
Ighv1-17P	0.138477	0.239849		0	0		0	0		0	0
Ighv1-17-1	0	0		0	0		0	0		0	0
Ighv1-16	0	0		0	0		0	0		0	0
Ighv1-15	0	0		0	0		0	0		0	0
Ighv1-14	0.251661	0.221222		0	0		0	0		0	0
Ighv1-13P	0.141161	0.244499		0	0		0	0		0	0
Ighv1-12	0.235304	0.407558		0	0		0	0		0	0
Ighv1-11	2.63287	1.28695		0	0		0.275564	0.262394		0	0
Ighv1-10P	0	0		0	0		0	0		0	0
Ighv1-9	1.30772	0.667545		0	0		0	0		1.09189	1.89121
Ighv15-2	0.276937	0.479669		0	0		0	0		0	0
Ighv1-8P	0	0		0	0		0	0		0	0
Ighv10-4P	0	0		0	0		0	0		0	0
Ighv1-7	0	0		0	0		0	0		0	0
Ighv1-6P	0	0		0	0		0	0		0	0
Ighv10-3	0.274252	0.237544		0	0		0	0		0	0
Ighv1-5	0.648033	0.217617		0	0		0	0		0	0
Ighv10-2P	0	0		0	0		0	0		0	0
Ighv1-4	0	0		0	0		0	0		0	0
Ighv1-3P	0	0		0	0		0	0		0	0
Ighv10-1	0	0		0	0		0.101421	0.175666		0	0
Ighv1-2P	0.411078	0.712008		0	0		0.101421	0.175666		0	0
Ighv8-2	0.407327	0.705512		0	0		0	0		0	0
IGHV6-7	0.138477	0.239849		0	0		0	0		0	0
IGHV6-6	0.254678	0.222464		0	0		0	0		0	0
IGHV6-5	0.113184	0.196041		0	0		0	0		0	0
IGHV6-4	0.274052	0.474672		0	0		0	0		0	0
IGHV6-3	0	0		0	0		0	0		0	0
IGHV12-3	0.648951	0.207151		0	0		0	0		0	0
VHJ606.a2psi.122#P	0	0		0	0		0	0		0	0
IGHV3-8(VH36-60.a9.121#)	0	0		0	0		0	0		0	0
IGHV13-2	0.415414	0.415406		0	0		0	0		0	0
VHJ558.a1psi.119P	0	0		0	0		0	0		0	0
VHJ606.a1psi.118P	0	0		0	0		0	0		0	0
IGHV3-8(VH36-60.a8.117)	0	0		0	0		0	0		0	0
IGHV3-7P	0	0		0	0		0	0		0	0
IGHV9-4	0	0		0	0		0.106863	0.185092		0	0
IGHV3-6	0	0		0	0		0	0		0	0
IGHV13-1P	0	0		0	0		0	0		0	0
IGHV3-5	0.138477	0.239849		0	0		0	0		0	0
IGHV3-4	0	0		0	0		0	0		0	0
IGHV7-4	0	0		0	0		0	0		0	0
IGHV3-3P	0	0		0	0		0	0		0	0
IGHV14-4	0.84194	0.855909		0	0		0	0		0	0
IGHV15-1P	0	0		0	0		0	0		0	0
IGHV7-3	1.85748	0.743948		0	0		0.101421	0.175666		0.108193	0.187397
IGHV9-2-1	0.461672	0.799639		0	0		0.106863	0.185092		0	0
IGHV12-1-2P	0	0		0	0		0	0		0	0
IGHV12-2-1	0	0		0	0		0	0		0	0
IGHV9-3-1	0.137026	0.237336		0	0		0	0		0	0
IGHV12-1-1	0	0		0	0		0	0		0	0
IGHV9-3	0.138477	0.239849		0	0		0	0		0	0
IGHV12-2P	0	0		0	0		0	0		0	0
IGHV9-2	0.138477	0.239849		0	0		0	0		0	0
IGHV12-1P	0	0		0	0		0	0		0	0
IGHV9-1	0.485181	0.518789		0	0		0	0		0	0
IGHV6-2P	0	0		0	0		0	0		0	0
IGHV(III)-7P	0	0		0	0		0	0		0	0
IGHV14-3	0.413979	0.717033		0	0		0	0		0	0
IGHV11-2	0.962268	0.858255		0	0		0	0		0	0
IGHV(III)-6P	0	0		0	0		0	0		0	0
IGHV3-2	0.113184	0.196041		0	0		0.348286	0.603249		0	0
IGHV4-2	0	0		0	0		0	0		0	0
IGHV14-2P	0.117652	0.203779		0	0		0	0		0	0
IGHV11-1	0	0		0	0		0	0		0	0
IGHV(III)-5P	0	0		0	0		0	0		0	0
IGHV3-1	0.113184	0.196041		0	0		0	0		0	0
IGHV4-1	0.137026	0.237336		0	0		0	0		0	0
IGHV14-1	0	0		0	0		0	0		0	0
IGHV7-2P	0	0		0	0		0	0		0	0
IGHV7-1	0.552456	0.956882		0	0		0	0		0	0
IGHV5-19P	0	0		0	0		0	0		0	0
IGHV2-9	1.51775	0.484778		0	0		0.449707	0.537399		0.935907	1.62104
IGHV2-8P	0	0		0	0		0	0		0	0
IGHV5-18P	0	0		0	0		0	0		0	0
IGHV5-17	0.279638	0.242207		0	0		0	0		0	0
IGHV5-15	0	0		0	0		0.106863	0.185092		0	0
IGHV2-7P (VHQ52.a25psi.74.1P)	0	0		0	0		0	0		0	0
IGHV2-7P (VHQ52.a25psi.74.2P)	0	0		0	0		0	0		0	0
IGHV(III)-4P	0	0		0	0		0	0		0	0
IGHV2-6-7	0.279638	0.242207		0	0		0.174143	0.301624		0	0
IGHV5-13-1P	0	0		0	0		0	0		0	0
IGHV5-6-6	0	0		0	0		0.523431	0.486497		0	0
IGHV(III)-3P	0	0		0	0		0	0		0	0
IGHV2-6-6	0	0		0	0		0	0		0	0
IGHV2-6-5	0	0		0	0		0	0		0	0
IGHV5-7-5P	0	0		0	0		0	0		0	0
IGHV5-12-3P	0	0		0	0		0	0		0	0
IGHV5-8-3P	0	0		0	0		0	0		0	0
IGHV2-2-2	0	0		0	0		0	0		0	0
IGHV(II)-5P	0	0		0	0		0	0		0	0
IGHV2-6-4	0	0		0	0		0	0		0	0
IGHV5-13P	0	0		0	0		0	0		0	0
IGHV5-6-5	0.506339	0.443591		0	0		0.376985	0.329305		0	0
IGHV5-7-4P	0	0		0	0		0	0		0	0
IGHV5-12-2	0	0		0	0		0	0		0	0
IGHV5-7-3P	0	0		0	0		0	0		0	0
IGHV5-6-4	0.117652	0.203779		0	0		0.101421	0.175666		0	0
IGHV(III)-2P	0	0		0	0		0	0		0	0
IGHV5-11-2P	0	0		0	0		0	0		0	0
IGHV2-6-3	0.391704	0.412446		0	0		0.106863	0.185092		0	0
VHrelic.a4psi.51P	0	0		0	0		0	0		0	0
IGHV5-6-3	0	0		0	0		0.387869	0.341111		0	0
IGHV5-7-2P	0	0		0	0		0	0		0	0
IGHV5-12-1	0.25021	0.21962		0	0		0.106863	0.185092		0	0
IGHV5-11-1P	0	0		0	0		0	0		0	0
IGHV2-5-1	0	0		0	0		0	0		0	0
IGHV(II)-4P	0	0		0	0		0	0		0	0
IGHV5-10-2P	0	0		0	0		0	0		0	0
IGHV5-9-5	0	0		0	0		0.101421	0.175666		0	0
IGHV2-6-2	0	0		0	0		0.106863	0.185092		0	0
VHrelic.a3psi.41P	0	0		0	0		0	0		0	0
IGHV5-6-2	1.91916	1.3284		0	0		0.376985	0.329305		0	0
IGHV5-5-1P	0	0		0	0		0	0		0	0
IGHV2-3-1	0	0		0	0		0	0		0	0
IGHV2-9-2	1.04065	0.61478		0	0		0	0		0	0
IGHV6-1-1P	0	0		0	0		0	0		0	0
IGHV5-9-4	1.6618	0.401807		0	0		0.101421	0.175666		0	0
IGHV5-8-2P	0	0		0	0		0	0		0	0
IGHV2-4-1	0	0		0	0		0	0		0	0
IGHV(II)-3P	0	0		0	0		0	0		0	0
IGHV5-9-3	1.66965	1.10842		0	0		0	0		0	0
IGHV5-8-1P	0	0		0	0		0	0		0	0
IGHV2-2-1P	0.724953	0.913778		0	0		0.275564	0.262394		0	0
IGHV5-10-1P	0	0		0	0		0	0		0	0
IGHV5-9-2	0.117652	0.203779		0	0		0	0		0	0
IGHV2-6-1	0.637647	0.212643		0	0		0	0		0	0
VHrelic.a2psi.25P	0	0		0	0		0	0		0	0
IGHV5-9-1	3.39205	1.35465		0	0		0.281006	0.263454		0	0
IGHV(III)-1P	0	0		0	0		0	0		0	0
IGHV2-6	0.690916	0.632677		0	0		0	0		0	0
VHrelic.a1psi.21P	0	0		0	0		0	0		0	0
IGHV5-12	9.25038	2.60782		0	0		1.01421	1.75666		0	0
IGHV5-11P	0	0		0	0		0	0		0	0
IGHV2-5	0	0		0	0		0	0		0	0
IGHV(II)-2P	0	0		0	0		0	0		0	0
IGHV5-10P	0	0		0	0		0	0		0	0
IGHV5-9	0	0		0	0		0	0		0	0
IGHV5-8P	0	0		0	0		0	0		0	0
IGHV2-4	0.235304	0.407558		0	0		0	0		0	0
IGHV(II)-1P	0	0		0	0		0	0		0	0
IGHV5-7P	0	0		0	0		0	0		0	0
IGHV5-6	11.4212	2.38911		0	0		2.37917	1.03344		0	0
IGHV5-5P	0	0		0	0		0	0		0	0
IGHV2-3	16.3162	5.63283		0.132059	0.228733		12.0888	0.389297		0.643661	0.295035
IGHV6-1P	0	0		0	0		0	0		0	0
IGHV5-4	18.1178	8.76343		0	0		44.6516	8.89335		0.230609	0.399427
IGHV5-3P	0	0		0	0		0	0		0	0
IGHV2-2	41.1493	13.0167		0	0		263.525	60.6502		6.23197	1.5552
IGHV5-2 (VH81X)	124.762	40.4181		0.264119	0.457467		1585.24	459.033		32.8843	8.40666
IGHV2-1P	0	0		0	0		0	0		0	0
IGHV5-1P	9.86989	1.91015		0	0		91.5613	34.346		2.05216	1.37412
IGHD1-3	0.117652	0.203779		0	0		0.106863	0.185092		0	0
IGHD3-1	0.24896	0.218252		0	0		11.5001	7.11861		4.46229	5.19682
IGHD1-1 (DFL16.1)	6717.59	2144.47		45.6663	22.9124		416.628	186.107		8.05713	3.00649
IGHD2-3	1020.58	339.421		35.6473	15.2309		144.8	44.3985		30.2108	8.01071
IGHD2-2	153.074	61.947		9.40182	10.0401		37.6368	9.1794		6.74544	3.38535
IGHD3-3	0.62129	0.36735		0	0		0	0		0	0
IGHD1-2	99.8214	41.2504		1.8984	0.966635		18.745	7.85092		2.57341	1.25249
IGHD2-1	779.404	246.778		20.5814	6.57415		145.002	44.4959		22.4012	1.13558
IGHD2-4	256.292	130.201		7.25842	6.3343		39.1572	13.2075		4.67621	1.03266
IGHD2-14	347.76	163.581		13.9435	5.90583		68.0243	18.7969		10.5877	4.93394
IGHD2-9	322.042	116.663		11.2907	6.5103		40.0354	17.3589		12.0314	4.85322
IGHD2-10	609.843	217.679		30.9431	9.78724		122.261	30.0213		20.129	4.19224
IGHD2-11	1470.98	391.192		52.0765	33.4999		242.759	68.2767		57.0949	22.92
IGHD3-2 (DST4.1)	186.616	66.2925		11.5762	12.4336		33.9224	15.3601		11.2687	2.92033
IGHD4-1 (DQ52)	2072.77	351.563		494.921	58.0828		587.371	105.588		389.092	41.0378
1. Utilization data on each Igh allele were nomalized to 110,000 total aligned reads; For IGCR1-intact Rad21-degron v-Abl cells, the utilizaiton data were the sum up of the number from both alleles (see text).
2. Proximal V and D segments that are shown in Fig. 1d, e are highlighted in light greeen and light yellow, respectively.

### Sheet: Table 2
Supplementary Table 2. Relative utilization of IgH V segments in RAG2-complemented G1-arrested parental v-Abl cells, CTCF-degron v-Abl cells without (NT) or with (IAA) IAA treatment, and bone marrow pro-B cells from >3 experimental repeats (see text)
	Parental v-Abl cells (n=4)			Non-treated CTCF-degron v-Abl cells (n=6)				IAA-treated CTCF-degraded CTCF-degron v-Abl cells (n=6)			Mouse BM pro-B cells (n=3)
	Average	s.d.		Average	s.d.			Average	s.d.		Average	s.d.
Ighv1-86P	0	0		0.333333	0.57735			1.33333	0.57735		10.6667	6.4291
Ighv1-85	0	0		0	0			0.666667	0.57735		4.33333	4.93288
Ighv1-84	0.363513	0.629623		2.66667	2.08167			4.66667	1.52753		45.3333	8.62168
Ighv1-83P	0.121757	0.210889		0	0			3	1		13	2.64575
Ighv1-82	0.354083	0.613289		0.666667	0.57735			1.66667	2.08167		4.66667	0.57735
Ighv1-81	0	0		0	0			1	0		11	3
Ighv1-80	0.601293	0.749677		5	2.64575			9.66667	4.93288		34	4
Ighv1-79P	0	0		0.333333	0.57735			0.666667	0.57735		1.33333	0.57735
Ighv1-78	0.177041	0.306645		2	0			6.33333	2.88675		16.3333	4.50925
Ighv1-77	0.723727	0.228512		2.33333	0.57735			7.33333	3.51188		19	1
Ighv8-16P	0	0		0	0			0	0		0	0
Ighv1-76	0.670335	0.583294		3.33333	2.51661			7	2		28.3333	6.4291
Ighv8-15P	0	0		0	0			0	0		0	0
Ighv1-75	0	0		0	0			0.666667	1.1547		9.66667	4.04145
Ighv8-14P	0	0		0	0			1	1		0.666667	0.57735
Ighv1-74	0	0		1.33333	0.57735			3.66667	1.1547		6.66667	1.1547
Ighv1-73P	0.120878	0.209367		0	0			1	0		2.33333	1.1547
Ighv8-13	0	0		0	0			1.66667	1.1547		7	4.58258
Ighv1-72	0	0		0	0			0.333333	0.57735		2.66667	1.1547
Ighv1-71	0	0		0	0			0	0		2.33333	1.52753
Ighv1-70P	0	0		0.333333	0.57735			1.33333	0.57735		9.33333	1.52753
Ighv8-12	3.0799	0.823268		8.66667	3.05505			48	7.2111		88.6667	18.1475
Ighv1-69	0	0		3.33333	1.52753			3.33333	0.57735		16	1.73205
Ighv1-68P	0	0		0	0			0	0		0	0
Ighv1-67	0.657255	0.570409		8.66667	3.05505			162	14.7309		108	15.3948
Ighv1-66	0	0		0	0			0.666667	1.1547		9	4.58258
Ighv8-11	1.02097	0.459032		7.33333	2.51661			24	2		51.3333	5.1316
Ighv1-65P	0	0		0	0			0	0		0	0
Ighv8-10P	0	0		0	0			0.666667	0.57735		1.33333	0.57735
Ighv1-64	0.164163	0.284339		7.66667	3.05505			29.6667	6.50641		67	16.0935
Ighv1-63	0	0		1	1			2.66667	1.1547		18.6667	4.6188
Ighv8-9	0	0		0	0			0	0		0	0
Ighv1-62-3	0.570759	0.136092		1.33333	0.57735			4.33333	2.08167		17	8
Ighv1-62-2	0	0		0	0			0	0		0	0
Ighv1-62-1	0	0		0	0			0.333333	0.57735		1	0
Ighv1-62P	0.164163	0.284339		0.333333	0.57735			1.66667	0.57735		5	2
Ighv1-61	0	0		2	1			4.33333	1.52753		12	2.64575
Ighv1-60P	0	0		0	0			0	0		1	0
Ighv1-59	0.241756	0.418734		2	1.73205			3.33333	1.52753		16.6667	5.85947
Ighv1-58	0.177041	0.306645		0	0			0.666667	0.57735		2.66667	2.08167
Ighv8-8	0.177041	0.306645		0.666667	0.57735			1.33333	0.57735		4	1.73205
Ighv1-57P	0	0		0	0			0	0		0	0
Ighv8-7P	0.9977	0.426922		6.66667	5.50757			26.6667	10.5987		8.66667	4.72582
Ighv1-56	0.32913	0.287482		0.666667	0.57735			1.66667	0.57735		12	4.3589
Ighv1-55	0.328326	0.568678		6.66667	3.78594			15.3333	3.05505		44.3333	9.71253
Ighv1-54	0.627928	0.378874		2.66667	1.1547			5	1		80.3333	9.0185
Ighv8-6	0	0		0	0			0	0		0	0
Ighv1-53	0.284839	0.255003		1.66667	1.1547			5.33333	1.52753		23	3.4641
Ighv1-52	0	0		2.33333	2.3094			5.33333	0.57735		12.3333	2.88675
Ighv1-51P	0	0		0	0			0	0		0	0
Ighv1-50	0	0		0.666667	0.57735			1	0		8.33333	2.51661
Ighv8-5	0.152089	0.263426		0	0			0.666667	0.57735		1.66667	1.52753
Ighv1-49	0	0		0	0			0.666667	0.57735		0.333333	0.57735
Ighv1-48P	0	0		0	0			0	0		0	0
Ighv8-4	0.363513	0.629623		4	2.64575			27	10.8167		13.3333	2.51661
Ighv8-3P	0	0		0	0			0	0		0	0
Ighv1-47	1.20824	0.863811		13.6667	3.05505			35.3333	1.52753		43	17.4356
Ighv1-46P	0	0		0	0			0	0		0	0
Ighv1-45P	0	0		0	0			0	0		0	0
Ighv1-44P	0	0		0	0			0	0		0	0
Ighv1-43	0	0		0.666667	0.57735			3.66667	1.52753		11	2
Ighv1-42	0	0		1	1			8	2.64575		40	12.7671
Ighv1-41P	0	0		0	0			0	0		0	0
Ighv1-40P	0	0		0.666667	0.57735			5.66667	2.51661		2.66667	3.05505
Ighv1-39	0	0		0.666667	0.57735			17	8.7178		31	8
Ighv1-38P	0	0		0	0			0.333333	0.57735		1	1
Ighv1-37	0	0		0	0			0.666667	0.57735		8.66667	3.51188
Ighv1-36	0	0		0	0			0.333333	0.57735		2	1
Ighv1-35P	0	0		0	0			0.666667	0.57735		0	0
Ighv1-34	0	0		1.33333	1.1547			6.66667	1.52753		25.6667	2.3094
Ighv1-33P	0.285041	0.255249		1.33333	1.52753			9.33333	1.52753		36	7
Ighv1-32P	0	0		0.333333	0.57735			5.33333	0.57735		6.66667	3.21455
Ighv1-31	0	0		0	0			0.666667	0.57735		7	3.4641
Ighv1-30P	0	0		0	0			0	0		0.666667	0.57735
Ighv1-29P	0	0		0	0			0	0		0	0
Ighv1-28P	0	0		0.333333	0.57735			1	0		3.33333	2.51661
Ighv1-27P	0.979442	0.464421		3.33333	0.57735			54.6667	2.08167		19	4
Ighv1-26	0.120878	0.209367		3.33333	2.3094			10.6667	2.51661		48	7.2111
Ighv1-25P	0	0		0	0			0.666667	0.57735		4.33333	0.57735
Ighv1-24	0	0		0	0			0	0		0	0
Ighv1-23	0	0		0	0			1.66667	1.1547		8.66667	2.08167
Ighv1-22	0	0		0	0			1.66667	1.1547		4.66667	1.1547
Ighv1-21P	0	0		0	0			1	0		2.66667	1.1547
Ighv1-21-1P	0	0		0	0			2	1		8	1.73205
Ighv1-20	0.120878	0.209367		2.33333	1.52753			6.33333	2.3094		32	4
Ighv1-19	0	0		0.666667	0.57735			9.66667	2.08167		26	5.19615
Ighv1-19-1P	0	0		0	0			0	0		0	0
Ighv1-18	0	0		0.333333	0.57735			4	2		53	13.5277
Ighv1-17P	0	0		0	0			1	0		1.33333	1.1547
Ighv1-17-1	0	0		0	0			0	0		0.666667	0.57735
Ighv1-16	0	0		0	0			0.666667	0.57735		0	0
Ighv1-15	0	0		0	0			1.33333	0.57735		6.66667	2.51661
Ighv1-14	0.163961	0.283989		0	0			1.33333	0.57735		84.3333	11.5036
Ighv1-13P	0.341003	0.590634		0.333333	0.57735			7.66667	2.3094		7.66667	1.1547
Ighv1-12	0.638922	0.81307		2	1			25.3333	7.37111		34	4.58258
Ighv1-11	3.56314	1.88984		31	13.8564			525.333	51.1892		105	20.2978
Ighv1-10P	0	0		0	0			0	0		0	0
Ighv1-9	0.967925	0.935818		6.66667	2.51661			26.3333	3.21455		115	21.7945
Ighv15-2	1.08792	0.689647		6.66667	1.1547			114	12.7671		105.667	23.029
Ighv1-8P	0	0		0.333333	0.57735			3	1.73205		3	1
Ighv10-4P	0	0		0	0			0	0		0	0
Ighv1-7	0	0		0	0			0.666667	0.57735		1.33333	0.57735
Ighv1-6P	0	0		0	0			0	0		0	0
Ighv10-3	0.583637	0.526541		1	0			8.33333	2.08167		62.6667	18.7705
Ighv1-5	0.790207	0.370777		4.66667	1.52753			71	24		113	19.0788
Ighv10-2P	0	0		0	0			0	0		0.333333	0.57735
Ighv1-4	0	0		1.33333	1.52753			19.6667	10.7858		67.6667	25.5016
Ighv1-3P	0	0		0	0			0	0		0	0
Ighv10-1	0.121757	0.210889		0.666667	0.57735			2.33333	0.57735		70	11.5326
Ighv1-2P	1.50307	0.736901		3.66667	2.08167			51.6667	1.52753		118	20.7846
Ighv8-2	0.395602	0.369029		4.66667	3.05505			121.333	6.35085		103	24.5764
IGHV6-7	0.43713	0.478745		0.666667	0.57735			9.66667	0.57735		54.3333	13.6504
IGHV6-6	0.614171	0.301757		0.333333	0.57735			1.66667	0.57735		99.6667	26.3122
IGHV6-5	0	0		0	0			2	0		1	1
IGHV6-4	0	0		0.333333	0.57735			1	1		6	6.08276
IGHV6-3	0	0		0	0			1	1.73205		7.33333	1.1547
IGHV12-3	0.964604	0.48084		1.33333	0.57735			4	1		49.3333	6.50641
VHJ606.a2psi.122#P	0	0		0	0			0	0		0	0
IGHV3-8(VH36-60.a9.121#)	0	0		0	0			0	0		0	0
IGHV13-2	0.152089	0.263426		0	0			2	2		42.6667	6.4291
VHJ558.a1psi.119P	0	0		0	0			0	0		0	0
VHJ606.a1psi.118P	0	0		0	0			0	0		0	0
IGHV3-8(VH36-60.a8.117)	0	0		0	0			0	0		0	0
IGHV3-7P	0	0		0	0			0.333333	0.57735		0	0
IGHV9-4	0	0		2	2.64575			20.6667	2.08167		41	7.2111
IGHV3-6	0	0		0.666667	1.1547			5.33333	0.57735		96.6667	14.5029
IGHV13-1P	0	0		0	0			1	0		1	0
IGHV3-5	0	0		0	0			1.66667	0.57735		25.6667	11.0604
IGHV3-4	0	0		0.333333	0.57735			6.33333	3.21455		7.66667	4.6188
IGHV7-4	0	0		0	0			2	1		7	6.08276
IGHV3-3P	0.31605	0.274286		2	1			12	3.60555		9	3.4641
IGHV14-4	0.437807	0.0652942		5	2.64575			122	4.58258		70.3333	8.96289
IGHV15-1P	0	0		0	0			0	0		0	0
IGHV7-3	0.527676	0.54612		4	0			26.3333	8.5049		81	5.19615
IGHV9-2-1	0.613166	0.328421		8.33333	4.04145			33	1		94.3333	11.0151
IGHV12-1-2P	0	0		0	0			0	0		0	0
IGHV12-2-1	0	0		0	0			0.333333	0.57735		0.666667	0.57735
IGHV9-3-1	0.28592	0.255654		1.33333	0.57735			25.6667	5.50757		53.3333	5.1316
IGHV12-1-1	0	0		0	0			2.33333	1.52753		28.6667	4.16333
IGHV9-3	0.163961	0.283989		1.33333	1.52753			11	3		30	12.1655
IGHV12-2P	0	0		0	0			1	1		3	1
IGHV9-2	0.341204	0.296122		1.66667	0.57735			14.6667	4.72582		23	3
IGHV12-1P	0	0		0	0			0	0		1.33333	0.57735
IGHV9-1	0.121757	0.210889		1.66667	1.1547			10	3.60555		28.3333	7.50555
IGHV6-2P	0	0		0	0			0	0		0	0
IGHV(III)-7P	0	0		0	0			0	0		0	0
IGHV14-3	0.328326	0.568678		2.66667	1.52753			21.3333	1.52753		100.667	15.1438
IGHV11-2	1.53529	0.6332		3.66667	0.57735			52.6667	11.9304		53.6667	0.57735
IGHV(III)-6P	0	0		0	0			0	0		0	0
IGHV3-2	0	0		0	0			1	1		132.667	16.5025
IGHV4-2	0.177041	0.306645		0	0			0.333333	0.57735		49.6667	4.93288
IGHV14-2P	0.164163	0.284339		1.33333	0.57735			38.6667	3.21455		33	2.64575
IGHV11-1	0	0		0.333333	0.57735			8	1.73205		21.3333	0.57735
IGHV(III)-5P	0	0		0	0			0	0		0	0
IGHV3-1	0.177041	0.306645		0	0			0.666667	0.57735		47.3333	6.02771
IGHV4-1	0.425056	0.459458		0	0			6.33333	1.52753		62	7.2111
IGHV14-1	0.242635	0.420256		1.66667	2.08167			44.6667	8.5049		34.6667	8.02081
IGHV7-2P	0	0		0	0			0	0		0	0
IGHV7-1	1.64846	1.76761		1.66667	0.57735			4	1		125.667	23.4379
IGHV5-19P	0	0		0	0			0	0		0	0
IGHV2-9	2.4389	0.646299		3	1			12.3333	6.65833		154	15.3948
IGHV2-8P	0	0		0	0			0	0		0	0
IGHV5-18P	0	0		0	0			0	0		0	0
IGHV5-17	1.27805	1.16486		2.33333	1.1547			17.3333	1.52753		97	10.1489
IGHV5-15	0.177041	0.306645		1	1			11	3		26.3333	11.2398
IGHV2-7P (VHQ52.a25psi.74.1P)	0	0		0	0			0	0		0	0
IGHV2-7P (VHQ52.a25psi.74.2P)	0	0		0	0			1.33333	1.1547		9.33333	1.1547
IGHV(III)-4P	0	0		0	0			0	0		0	0
IGHV2-6-7	0.461881	0.518675		1.33333	1.52753			17.6667	0.57735		118.667	21.3854
IGHV5-13-1P	0	0		0	0			0	0		0	0
IGHV5-6-6	0.121757	0.210889		0	0			0	0		0	0
IGHV(III)-3P	0	0		0	0			0	0		0	0
IGHV2-6-6	0	0		0	0			2	0		4.66667	2.08167
IGHV2-6-5	0	0		0.333333	0.57735			9	3.4641		16.6667	7.23418
IGHV5-7-5P	0	0		0	0			0	0		0	0
IGHV5-12-3P	0	0		0	0			0	0		0	0
IGHV5-8-3P	0	0		0	0			0	0		0	0
IGHV2-2-2	0.241756	0.418734		0	0			1.33333	1.52753		23.6667	5.7735
IGHV(II)-5P	0	0		0	0			0	0		0	0
IGHV2-6-4	0.298798	0.27173		0.666667	0.57735			20.6667	4.6188		34.6667	6.02771
IGHV5-13P	0	0		0	0			0	0		0	0
IGHV5-6-5	1.29706	1.14633		1.33333	0.57735			7.33333	0.57735		53.3333	1.52753
IGHV5-7-4P	0	0		0	0			0	0		0	0
IGHV5-12-2	0.121757	0.210889		0.666667	0.57735			6	2		37	5.56776
IGHV5-7-3P	0	0		0	0			0	0		0	0
IGHV5-6-4	0.177041	0.306645		0.333333	0.57735			4.66667	1.52753		39.6667	10.2632
IGHV(III)-2P	0	0		0	0			0	0		0	0
IGHV5-11-2P	0	0		0	0			0	0		0	0
IGHV2-6-3	0.364391	0.631145		3	1.73205			37.6667	7.63763		14	4.3589
VHrelic.a4psi.51P	0	0		0	0			0	0		0	0
IGHV5-6-3	0.461881	0.518675		2	0			11.3333	2.51661		24.6667	10.2144
IGHV5-7-2P	0	0		0	0			0	0		0	0
IGHV5-12-1	0.152089	0.263426		3	1			18.3333	7.23418		34	9.84886
IGHV5-11-1P	0	0		0	0			0	0		0	0
IGHV2-5-1	0	0		0	0			0	0		0	0
IGHV(II)-4P	0	0		0	0			0	0		0	0
IGHV5-10-2P	0	0		0	0			0	0		0	0
IGHV5-9-5	0.121757	0.210889		0	0			13.3333	2.51661		7	2.64575
IGHV2-6-2	0	0		0	0			5	2		7.33333	2.08167
VHrelic.a3psi.41P	0	0		0	0			0	0		0	0
IGHV5-6-2	2.95156	1.37515		9	1.73205			44.3333	3.05505		33.3333	1.52753
IGHV5-5-1P	0	0		0	0			0	0		0	0
IGHV2-3-1	0	0		0	0			0.333333	0.57735		0	0
IGHV2-9-2	0.316252	0.547765		4.33333	1.52753			56.6667	8.14453		27.3333	5.50757
IGHV6-1-1P	0	0		0	0			0	0		0	0
IGHV5-9-4	2.84623	1.95447		5	2			36	4.58258		47.3333	6.35085
IGHV5-8-2P	0	0		0	0			0	0		0	0
IGHV2-4-1	0.164163	0.284339		0	0			3.33333	0.57735		16.6667	1.1547
IGHV(II)-3P	0	0		0	0			0	0		0	0
IGHV5-9-3	2.42924	1.67879		15.6667	5.50757			99.3333	11.8462		56	13.1149
IGHV5-8-1P	0	0		0	0			0	0		0	0
IGHV2-2-1P	1.78858	0.300457		1	1			6.33333	2.08167		30	7
IGHV5-10-1P	0	0		0	0			0	0		0	0
IGHV5-9-2	0	0		0.333333	0.57735			46.6667	9.45163		10.6667	3.51188
IGHV2-6-1	0.557806	0.146116		1.33333	0.57735			15.3333	3.78594		18.6667	1.52753
VHrelic.a2psi.25P	0	0		0	0			0	0		0	0
IGHV5-9-1	7.22396	1.93453		24.3333	3.21455			187.667	6.50641		87	10.5357
IGHV(III)-1P	0	0		0	0			0	0		0	0
IGHV2-6	0.761557	0.77753		1.33333	0.57735			22.3333	4.93288		26	6.08276
VHrelic.a1psi.21P	0	0		0	0			0	0		0	0
IGHV5-12	15.0456	5.13613		69.6667	25.5799			445.667	80.6494		105.333	26.0832
IGHV5-11P	0	0		0	0			0	0		0	0
IGHV2-5	0.177041	0.306645		0	0			0	0		0	0
IGHV(II)-2P	0	0		0	0			0	0		0	0
IGHV5-10P	0	0		0	0			0	0		0	0
IGHV5-9	1.10208	0.444459		0.666667	0.57735			102.667	5.50757		15	3.60555
IGHV5-8P	0	0		0	0			0	0		0	0
IGHV2-4	0.341003	0.590634		0	0			3.33333	2.51661		13.3333	2.3094
IGHV(II)-1P	0	0		0	0			0	0		0	0
IGHV5-7P	0	0		0	0			0	0		0	0
IGHV5-6	29.5141	4.13509		49.6667	5.50757			614.667	26.4071		128	14
IGHV5-5P	0	0		0	0			0	0		0	0
IGHV2-3	60.1743	3.89301		81.3333	7.63763			1032	39.128		172.333	11.0151
IGHV6-1P	0	0		0	0			0	0		0	0
IGHV5-4	62.9115	6.22798		38.6667	10.0167			394	27.5136		232	39.8497
IGHV5-3P	0	0		0	0			0	0		0	0
IGHV2-2	150.402	10.6506		65.3333	4.16333			83.6667	16.8622		403	45.1774
IGHV5-2 (VH81X)	411.663	44.1127		108.333	21.5716			117.333	27.9344		716.333	60.4511
IGHV2-1P	0	0		0	0			0	0		0	0
IGHV5-1P	27.616	2.01073		19.3333	3.05505			157	43.0349		33.3333	6.65833
Each library was normalized to 20,000 total recovered junctions (see text).

### Sheet: Table 3
Supplementary Table 3. Oligos used in this study
Oligos and sgRNAs used for generating the Rad21-degron v-Abl pro-B line
Rad21 5' homology arm-F	GCGAATTGGGTACCGGGCCCCCCCTCGAGgtaataccagtgtttgtgggcaacatgg
Rad21 5' homology arm-R	TCTCCTTggCGCCTGCACCGGATCCgataatatggaaccgtggtccaggggttgcaatga
Rad21 3' homology arm-F	GGGGCTCGACTAGAGCTTGCGGAACCCTTCGAAGTTCCTATTCTCTAGAAAGTATAGGAACTTCATCAGTCAGGTACATAATGGATCCtgaggagctagatgtgttcgagctagtgataac
Rad21 3' homology arm-R	AGCTGGAGCTCCACCGCGGTGGCGGCCGCtcctaggtaaagcaaatgaaatatttggcc
Rad21 locus Probe A-F	caggaaacagtgtccttgtccatg
Rad21 locus Probe A-R	gctagcaatcagcagcttcacc
Rad21 locus Probe B-F	cagtagttccacgaacactactgacc
Rad21 locus Probe B-R	ccgggcctcaaaagccattc
Rad21 locus sgRNA	CCACGGTTCCATATTATCTG
Oligos and sgRNAs used for generating the CTCF-degron v-Abl pro-B line
Ctcf locus Probe A-F	tcaccgctggtttcactcatagg
Ctcf locus Probe A-R	gctcatctctgactggacagaggc
Ctcf locus Probe B-F	cagtaggtcagtaatttaaacttcacatctgg
Ctcf locus Probe B-R	caagagcacaggctctctccc
Ctcf locus sgRNA	CATGATGGACCGGTGATGCT
Oligos and sgRNAs used for targeting OsTir1 into Rosa26 locus
Rosa26 locus Probe C-F	tgcagcccgccctgctggcctg
Rosa26 locus Probe C-R	ttctacacatgacaatctgaataacc
Rosa26 locus sgRNA	TGGGCGGGAGTCTTCTGGGC
sgRNAs used for deletion of IGCR1
IGCR1 gRNA up	GGAAAACTCTGTAGGACTAC
IGCR1 gRNA down	TGGGACATGTAAACTGTAAC
Oligos for generating HTGTS-Rep-Seq and 3C-HTGTS libraries
HTGTS-Rep-seq bait primers
JH4 Coding end bio primer	/5BiosG/CCCTCAGGGACAAATATCCA
JH4 Coding end nested primer	CTGCAATGCTCAGAAAACTCC
3C-HTGTS bait primers
VH81X Bio primer	/5BiosG/AAATAGAAGATGAAATGGAAGATTTGAAGG
VH81X Nested primer	TGAGAAACACCAATATTGTCAACTAACC
iEm Bio primer	/5BiosG/GGTTATGTAAGAAATTGAAGGACTTTAGTG
iEm Nested primer	CTCTATTATTCTTCCCTCTGATTATTGG
DQ52-JH1 Bio primer	/5Biosg/ctctcaaaacagtcgctaaagttctcg
DQ52-JH1 Nested primer	GAGGTCCATCTGTCATTCACTTGTG
JH4 Bio primer	/5BiosG/cacaagagtccgatagaccctgg
JH4 Nested primer	ctgcctcagacttcaagcttcag
